# Social Interaction Elicits Activity in Glutamatergic Neurons in the Posterior Intralaminar Complex of the Thalamus

**DOI:** 10.1101/2023.04.24.538114

**Authors:** Leithead A.B., Godino A., Barbier M., Harony-Nicolas H.

## Abstract

**Background:** The posterior intralaminar (PIL) complex of the thalamus is a multimodal nucleus that has been implicated in maternal behaviors and conspecific social behaviors in male and female rodents. Glutamatergic neurons are a major component of the PIL; however, their specific activity and role during social interactions has not yet been assessed.

**Methods:** We used immunohistochemistry for the immediate early gene c-fos as a proxy for neuronal activity in the PIL of mice exposed to a novel social stimulus, a novel object stimulus, or no stimulus. We then used fiber photometry to record neural activity of glutamatergic neurons in the PIL in real-time during social and non-social interactions. Finally, we used inhibitory DREADDs in glutamatergic PIL neurons and tested social preference and social habituation-dishabituation.

**Results:** We observed significantly more *c-fos*-positive cells in the PIL of mice exposed to social versus object or no stimuli. Neural activity of PIL glutamatergic neurons was increased when male and female mice were engaged in social interaction with a same-sex juvenile or opposite-sex adult, but not a toy mouse. Neural activity positively correlated with social investigation bout length and negatively correlated with chronological order of bouts. Social preference was unaffected by inhibition; however, inhibiting activity of glutamatergic neurons in the PIL delayed the time it took female mice to form social habituation.

**Conclusions:** Together these findings suggest that glutamatergic PIL neurons respond to social stimuli in both male and female mice and may regulate perceptual encoding of social information to facilitate recognition of social stimuli.
