## Supplementary material for "Social Interaction Elicits Activity in Glutamatergic Neurons in the Posterior Intralaminar Complex of the Thalamus": Data Table

### Sheet: Sheet1
Supplementray File 1. Summary of statistical analyses
Assay	Measurement	Group	Sex	N	Value ± variance	Statistical test and P value	Figure
C-fos quantification					Mean ± s.d
Immunohistochemistry for c-fos	cell count/mm2	Social	Male	3	480.86 ± 78.79	Two-way between subjects ANOVA	1C
			Female	3	489.21 ± 64.7	Sex ns
		Object	Male	3	396.57 ± 42.71	Sex x Stimulus ns
			Female	2	367.79 ± 47.12	Stimulus ****p <.0001
		Empty	Male	3	211.29 ± 28.9	Social vs. Object, *p <.05
			Female	3	255.06 ± 66.06	Object vs Empty, **p <.01
						Social vs Empty, ****p <.0001
CaMKIIa overlap with vglut2 and vgat1					Mean ± s.d
RNAscope for vglut2 and vgat1	% overlap	Male Subject 1		4 slices			Supp. 2
		CaMKIIa+/vglut2+			90.07% ± 7.92%
		CaMKIIa+/vgat1+			0.86% ± 1.71%
		CaMKIIa+/vglut2+/vgat1+			7.02% ± 4.42%
		CaMKIIa+/vglut2-/vgat1-			2.05% ± 4.11%
		Male Subject 2		4 slices
		CaMKIIa+/vglut2+			87.56% ± 6.39%
		CaMKIIa+/vgat1+			2.83% ± 2.57%
		CaMKIIa+/vglut2+/vgat1+			6.71% ± 3%
		CaMKIIa+/vglut2-/vgat1-			2.89% ± 2.46%
Fiber photometry behavior					Mean ± s.d
Juvenile Preference	Investigation time (s)	Juvenile	Male	8	196.3 ± 108.26	Two-way mixed ANOVA	2B
			Female	7	210.91 ± 75.22	Sex ns
		Empty	Male	8	74.12 ± 46.02	Stimulus *p =.01
			Female	7	130.63 ± 70.82	Sex x Stimulus ns
Adult Preference	Investigation time (s)	Adult	Male	7	248.3 ± 72.3	Two-way mixed ANOVA	2B
			Female	8	295.09 ± 87.27	Sex ns
		Empty	Male	7	89.58 ± 67.8	Stimulus ****p <.0001
			Female	8	116.24 ± 56.21	Sex x Stimulus ns
Object Preference	Investigation time (s)	Object	Male	6	144.04 ± 45.22	Two-way mixed ANOVA	2B
			Female	7	246.68 ± 78.94	Sex ***p<.001
		Empty	Male	6	136.09 ± 48.75	Stimulus ns
			Female	7	181.39 ± 90.18	Sex x Stimulus ns
Fiber photometry: AUC					Mean ± s.d
Juvenile	Area under the curve	Before	Male	8	-0.15 ± 1.72	Two-way mixed ANOVA	2E
			Female	7	0.04 ± 0.46	Sex ns
		After	Male	8	1.87 ± 2.75	Stimulus **p <.01
			Female	7	1.09 ± 1.06	Sex x Stimulus ns
Adult	Area under the curve	Before	Male	7	0.44 ± 1.1	Two-way mixed ANOVA	2E
			Female	8	-0.02 ± 1.77	Sex ns
		After	Male	7	2.08 ± 1.71	Stimulus ***p <.0001
			Female	8	1.53 ± 1.44	Sex x Stimulus ns
Object	Area under the curve	Before	Male	6	0.14 ± 0.65	Two-way mixed ANOVA	2E
			Female	7	-0.12 ± 1.99	Sex ns
		After	Male	6	0.4 ± 0.79	Stimulus ns
			Female	7	0 ± 1.19	Sex x Stimulus ns
Fiber photometry: Correlation					Mean ± s.d
Juvenile	peak Z(dF/F) ~ investigation time + (1 | Subject)		Male	7		Linear mixed model by REML	3B
			Female	7		beta = 0.032, t(221.3) = 3.93
						***p < .001
	peak Z(dF/F) ~ chronological order of investigation + (1 | Subject)		Male	7		Linear mixed model by REML	3C
			Female	7		beta = -0.069, t(220.2) = -3.59
						***p < .001
Adult	peak Z(dF/F) ~ investigation time + (1 | Subject)		Male	6		Linear mixed model by REML	3E
			Female	8		beta = 0.019, t(200.3) = 3.88
						***p < .001
	peak Z(dF/F) ~ chronological order of investigation + (1 | Subject)		Male	6		Linear mixed model by REML	3F
			Female	8		beta = -0.066, t(203.4) = -3.70
						***p < .001
CNO Activity Analysis					Mean ± s.d
Distance: Open Field	Distance traveled (cm)	CNO	Male	8	1983 ± 741.3	Two-way mixed ANOVA	Supp. 3
			Female	8	2724 ± 498.89	Sex *p<.05
		Saline	Male	8	2229 ± 594.7	Treatment ns
			Female	8	2835 ± 488.27	Sex x Treatment ns
Distance: Juvenile Same Sex Social Preference	Distance traveled (cm)	CNO	Male	9	1345 ± 224.82	Two-way mixed ANOVA	Supp. 4B
			Female	6	1728 ± 589.91	Sex *p<.05
		Saline	Male	9	1440 ± 106.77	Treatment ns
			Female	6	1882 ± 411.6	Sex x Treatment ns
Distance: Adult Opposite Sex Social Preference	Distance traveled (cm)	CNO	Male	9	1327 ± 320.84	Two-way mixed ANOVA	Supp. 4D
			Female	5	1570 ± 352.7	Sex ns
		Saline	Male	9	1543 ± 348.05	Treatment ns
			Female	5	1707 ± 307.82	Sex x Treatment ns
DREADDs Social Preference					Mean ± s.d
Juvenile	Investigation time (s)	CNO: Social	Male	9	357.94 ± 91.17	Three-way mixed ANOVA	4C-D
		CNO: Empty			61.48 ± 26.41	Treatment ns
		Saline: Social			337.4 ± 64.88	Sex **p<.01
		Saline: Empty			69.64 ± 52.69	Stimulus ****p<.0001
		CNO: Social	Female	5	235.64 ± 48.45	Treatment x Sex ns
		CNO: Empty			64.06 ± 56.52	Treatment x Stimulus ns
		Saline: Social			228.54 ± 33.69	Sex x Stimulus *p<.05
		Saline: Empty			85.46 ± 40.85	Sex x Stimulus x Treatment ns
	Discrimination index	CNO	Male	9	0.68 ± 0.18	Two-way mixed ANOVA	4E
	[Social - Empty]/[Social + Empty]		Female	5	0.59 ± 0.33	Treatment ns
		Saline	Male	9	0.66 ± 0.25	Sex ns
			Female	5	0.47 ± 0.22	Treatment x Sex ns
Adult	Investigation time (s)	CNO: Social	Male	9	361.7 ± 72.77	Three-way mixed ANOVA	4F-G
		CNO: Empty			101.68 ± 41.54	Treatment ns
		Saline: Social			316.53 ± 75.62	Sex *p<.05
		Saline: Empty			111.51 ± 70.25	Stimulus ****p<.0001
		CNO: Social	Female	4	352.05 ± 101.51	Treatment x Sex ns
		CNO: Empty			58.92 ± 50.6	Treatment x Stimulus *p<.05
		Saline: Social			269.08 ± 101.87	Sex x Stimulus ns
		Saline: Empty			108.62 ± 69.46	Sex x Stimulus x Treatment ns
	Discrimination index	CNO	Male	9	0.55 ± 0.2	Two-way mixed ANOVA	4H
	[Social - Empty]/[Social + Empty]		Female	4	0.84 ± 0.07	Treatment ns
		Saline	Male	9	0.48 ± 0.32	Sex ns
			Female	4	0.62 ± 0.09	Treatment x Sex ns
DREADDs Social Habituation-Dishabituation					Mean ± s.d
Habituation	Ratio to first interaction	CNO: T1	Male	13	1 ± 0	Two-way repeated measures ANOVA	5B
		CNO: T2			1.14 ± 0.68	Treatment ns
		CNO: T3			1 ± 0.49	Time ns
		CNO: T4			0.87 ± 0.28	Treatment x Time ns
		Saline: T1			1 ± 0
		Saline: T2			1.1 ± 0.44
		Saline: T3			1.17 ± 0.59
		Saline: T4			0.91 ± 0.43
Dishabituation	Ratio to first interaction	CNO	Male	13	1.35 ± 0.57	Paired samples t-test	5B
		Saline			1.48 ± 0.64	ns
Novelty at T1	Investigation time (s)	CNO	Male	13	78.46 ± 46.82	Paired samples t-test	5C
		Saline			60.38 ± 28.91	ns
Novelty to final mouse	Investigation time (s)	CNO	Male	13	87.69 ± 41.24	Paired samples t-test	5D
		Saline			82.46 ± 43.57	ns
Habituation	Ratio to first interaction	CNO: T1	Female	9	1 ± 0	Two-way repeated measures ANOVA	5E
		CNO: T2			1.22 ± 0.61	Time *p<.05
		CNO: T3			1.25 ± 0.64	Treatment ns
		CNO: T4			0.83 ± 0.4	Time x Treatment *p<.05
		Saline: T1			1 ± 0	T1: CNO vs Saline, ns
		Saline: T2			0.83 ± 0.35	T2: CNO > Saline, *p<.05
		Saline: T3			0.73 ± 0.28	T3: CNO > Saline, **p<.01
		Saline: T4			0.7 ± 0.25	T4: CNO vs Saline, ns
Dishabituation	Ratio to first interaction	CNO	Female	9	1.46 ± 1.09	Wilcoxon matched-pairs rank test	5E
		Saline			1.15 ± 0.45	ns
Novelty at T1	Investigation time (s)	CNO	Female	9	63.78 ± 36.17	Paired samples t-test	5F
		Saline			66 ± 17.59	ns
Novelty to final mouse	Investigation time (s)	CNO	Female	9	69.11 ± 22.58	Paired samples t-test	5G
		Saline			73.11 ± 29.45	ns
